# Genomic insights into bacterial isolates dominating honeypot ant crop microbiomes reveal metabolically distinct *Fructilactobacillus* sp.

**DOI:** 10.64898/2026.04.09.717501

**Authors:** Ian M. Oiler, Pranas Grigaitis, Faith A. Hill, Charlotte B. Francoeur, Adria C. LeBoeuf, Lily Khadempour

## Abstract

2.

Honeypot ants engage in a convergently-evolved phenotype called repletism, where specialized workers expand their crops and gasters to store vast amounts of food internally. They then store that food for months to support colonies during times of food scarcity. This fascinating phenotype is not well-understood and only recently have the microbial interactions been studied within the fructose-rich replete crops of these ants. Previous research using amplicon sequencing showed that *Fructilactobacillus* dominates the crop microbiomes of *Myrmecocystus mexicanus* repletes. This striking result and successful isolation of those strains led to the present investigation into the phylogenetic diversity of these strains and any clues to the nature of the symbiotic relationship between them and the ant host. We find that the isolates from these repletes represented two evolutionary lineages, both most closely related to *F*.

*fructivorans*. One of those lineages was also found to be phylogenetically and metabolically distinct from all other *Fructilactobacillus* reference genomes used in this study. We also find evidence for three hypothesized scenarios that could lead to the dominance of these strains in this system, 1. Persistence – the ability of these organisms to exist where others would struggle, 2. Active Competition – additionally producing antimicrobial compounds to reduce competition, and 3. Host Selection – in which the microbe and host share evolutionary history and potential mutualism. These discoveries in a genus of bacteria that are highly relevant for fermented human foods will also lay the groundwork for future understanding of the convergent evolutionary mechanisms of repletism in ants.

**Impact statement:** These analyses add to the literature by identifying a new microbe within a genus that is relevant to food systems. In addition, the host phenotype is convergently evolved and likely microbe-mediated (or at least highly exposed). Understanding this system allows for the testing of ideas of coevolutionary hypotheses with natural replicates. We expect interest to come from food safety and probiotics researchers, evolutionary biologists that think about the impacts of microbes, microbial ecologists interested in novel systems, and those interested in bacteria that may display unique metabolic possibilities. This output allows for clear future examination of this system with many testable hypotheses. Our analysis allows for the creation of a new and unique model system of host-microbe symbiosis.

**Data summary:** New genomes assembled in this work can be found under BioProject ID PRJNA1449409. https://www.ncbi.nlm.nih.gov/bioproject/?term=PRJNA1449409. Reference bacterial genomes were obtained from NCBI at the following accession numbers: SAMN20557570, SAMN28081009, SAMN28081010, SAMN02597458, SAMN43111088, SAMN28081011, SAMN28535231, SAMN04505734, SAMN28081013, SAMN33452149, SAMN37926504, SAMN02849426, SAMN02470196, SAMN02369432, SAMN02797779, SAMN02797782, SAMN02797768, SAMN09762388, SAMN12785275, SAMEA117660288.

**Repositories:** New genomes produced in this study are deposited at the BioProject ID PRJNA1449409.
