## Supplement 1 - MRS Media for "Genomic insights into bacterial isolates dominating honeypot ant crop microbiomes reveal metabolically distinct *Fructilactobacillus* sp."

### Sheet: Faes_CDM
medium	description	compound	name	Fae's name	notes
MRS1	De Man, Rogosa and Sharpe	mops	MOPS C7H14NO4S	MOPS Free Acid Ultrol
MRS1	De Man, Rogosa and Sharpe	nh4	Ammonium	Ammonium Chloride	two entries
MRS1	De Man, Rogosa and Sharpe	cl	Chloride	Ammonium Chloride	two entries
MRS1	De Man, Rogosa and Sharpe	na1	Sodium	Sodium Sulfate	two entries
MRS1	De Man, Rogosa and Sharpe	so4	Sulfate	Sodium Sulfate	two entries
MRS1	De Man, Rogosa and Sharpe	k	Potassium	Dipotassium Phosphate	two entries
MRS1	De Man, Rogosa and Sharpe	pi	Phosphate	Dipotassium Phosphate	two entries
				Carbon Sources
MRS1	De Man, Rogosa and Sharpe	glc__D	D-Glucose	Glucose
MRS1	De Man, Rogosa and Sharpe	ac	Acetate	Ammonium Acetate	ignoring the extra ammonium
				Amino Acids
MRS1	De Man, Rogosa and Sharpe	ala__L	L-Alanine	L-Alanine
MRS1	De Man, Rogosa and Sharpe	arg__L	L-Arginine	L-Arginine Monohydrochloride	ignoring the HCl
MRS1	De Man, Rogosa and Sharpe	asn__L	L-Asparagine	L-Asparagine Monohydrochloride	ignoring the HCl
MRS1	De Man, Rogosa and Sharpe	asp__L	L-Aspartate	L-Aspartic Acid	assuming this will make the AA conjugate available
MRS1	De Man, Rogosa and Sharpe	cys__L	L-Cysteine	L-Cysteine-HCl	ignoring the HCl
MRS1	De Man, Rogosa and Sharpe	glu__L	L-Glutamate	L-Glutamic Acid	assuming this will make the AA conjugate available
MRS1	De Man, Rogosa and Sharpe	gln__L	L-Glutamine	L-Glutamine
MRS1	De Man, Rogosa and Sharpe	gly	Glycine	Glycine
MRS1	De Man, Rogosa and Sharpe	his__L	L-Histidine	L-Histidine Monohydrochloride Monohydrate	ignoring the HCl
MRS1	De Man, Rogosa and Sharpe	ile__L	L-Isoleucine	L-Isoleucine
MRS1	De Man, Rogosa and Sharpe	leu__L	L-Leucine	L-Leucine
MRS1	De Man, Rogosa and Sharpe	lys__L	L-Lysine	L-Lysine Monohydrochloride	ignoring the HCl
MRS1	De Man, Rogosa and Sharpe	met__L	L-Methionine	L-Methionine
MRS1	De Man, Rogosa and Sharpe	phe__L	L-Phenylalanine	L-Phenylalanine
MRS1	De Man, Rogosa and Sharpe	pro__L	L-Proline	L-Proline
MRS1	De Man, Rogosa and Sharpe	ser__L	L-Serine	L-Serine
MRS1	De Man, Rogosa and Sharpe	thr__L	L-Threonine	L-Threonine
MRS1	De Man, Rogosa and Sharpe	trp__L	L-Tryptophan	L-Tryptophan
MRS1	De Man, Rogosa and Sharpe	tyr__L	L-Tyrosine	L-Tyrosine
MRS1	De Man, Rogosa and Sharpe	val__L	L-Valine	L-Valine
MRS1	De Man, Rogosa and Sharpe			Vitamins
MRS1	De Man, Rogosa and Sharpe			Vitamin Mixture Solution
MRS1	De Man, Rogosa and Sharpe	btn	Biotin	Biotin
MRS1	De Man, Rogosa and Sharpe	fol	Folate	Folic acid	assuming this will make the conjugate available
MRS1	De Man, Rogosa and Sharpe	pydam	Pyridoxamine	Pyridoxamine-HCl	ignoring the HCl
MRS1	De Man, Rogosa and Sharpe	thm	Thiamin	Thiamine-HCl · 2H₂O	Thiamin is a synonym
MRS1	De Man, Rogosa and Sharpe	ribflv	Riboflavin	Riboflavin
MRS1	De Man, Rogosa and Sharpe	nac	Nicotinate	Nicotinic acid	assuming this will make the conjugate available
MRS1	De Man, Rogosa and Sharpe			D-Ca-pantothenate
MRS1	De Man, Rogosa and Sharpe	cbl1	Vitamin B12	Cyanocobalamin (Vitamin B12)
MRS1	De Man, Rogosa and Sharpe	4abz	4-Aminobenzoate	p-Aminobenzoic acid
MRS1	De Man, Rogosa and Sharpe	lipt	Lipoate	Lipoic acid
				KH₂PO₄	dulicate of potassium and phosphate
				Trace Elements
MRS1	De Man, Rogosa and Sharpe	mg2	Magnesium	Magnesium Chloride Hexahydrate	ignoring the H20 and Cl
MRS1	De Man, Rogosa and Sharpe	mn2	Manganese	Manganese Chloride Tetrahydrate	ignoring the H20 and Cl
MRS1	De Man, Rogosa and Sharpe	fe2	Iron(II)	Iron(II) Sulfate Heptahydrate
				Trace Elements Ready Made Solution
				MgSO₄·7H₂O	duplicate
				MnSO₄·H₂O	duplicate
				NaCl	duplicate
				NH₄Fe(SO₄)₂·12H₂O	duplicate
MRS2	De Man, Rogosa and Sharpe	cobalt2	Co2+	Co(NO₃)₂·6H₂O	two entries
MRS1	De Man, Rogosa and Sharpe	no3	Nitrate	Co(NO₃)₂·6H₂O	two entries
MRS1	De Man, Rogosa and Sharpe	ca2	Calcium	CaCl₂·2H₂O	ignoring the H20 and Cl
MRS1	De Man, Rogosa and Sharpe	zn2	Zn2+	ZnSO₄·7H₂O
				EDTA	assuming it's not relevant to metabolism (no BiGG code)
MRS1	De Man, Rogosa and Sharpe	cu2	Cu2+	CuSO₄·5H₂O
				AlK(SO₄)₂·12H₂O	assuming it's not relevant to metabolism (no BiGG code)
				H₃BO₃	assuming it's not relevant to metabolism (no BiGG code)
MRS1	De Man, Rogosa and Sharpe	mobd	Molybdate	Na₂MoO₄·2H₂O
MRS1	De Man, Rogosa and Sharpe	slnt	Selenite	Na₂SeO₃
MRS1	De Man, Rogosa and Sharpe	tungs	Tungstate	Na₂WO₄·2H₂O
MRS1	De Man, Rogosa and Sharpe	ni2	Nickel	NiCl₂·6H₂O

### Sheet: mrs_rich
medium	description	compound	name
MRS_rich	MRS	mops	MOPS C7H14NO4S
MRS_rich	MRS	nh4	Ammonium
MRS_rich	MRS	cl	Chloride
MRS_rich	MRS	na1	Sodium
MRS_rich	MRS	so4	Sulfate
MRS_rich	MRS	k	Potassium
MRS_rich	MRS	pi	Phosphate
MRS_rich	MRS	glc__D	D-Glucose
MRS_rich	MRS	ac	Acetate
MRS_rich	MRS	ala__L	L-Alanine
MRS_rich	MRS	arg__L	L-Arginine
MRS_rich	MRS	asn__L	L-Asparagine
MRS_rich	MRS	asp__L	L-Aspartate
MRS_rich	MRS	cys__L	L-Cysteine
MRS_rich	MRS	glu__L	L-Glutamate
MRS_rich	MRS	gln__L	L-Glutamine
MRS_rich	MRS	gly	Glycine
MRS_rich	MRS	his__L	L-Histidine
MRS_rich	MRS	ile__L	L-Isoleucine
MRS_rich	MRS	leu__L	L-Leucine
MRS_rich	MRS	lys__L	L-Lysine
MRS_rich	MRS	met__L	L-Methionine
MRS_rich	MRS	phe__L	L-Phenylalanine
MRS_rich	MRS	pro__L	L-Proline
MRS_rich	MRS	ser__L	L-Serine
MRS_rich	MRS	thr__L	L-Threonine
MRS_rich	MRS	trp__L	L-Tryptophan
MRS_rich	MRS	tyr__L	L-Tyrosine
MRS_rich	MRS	val__L	L-Valine
MRS_rich	MRS	btn	Biotin
MRS_rich	MRS	fol	Folate
MRS_rich	MRS	pydam	Pyridoxamine
MRS_rich	MRS	thm	Thiamin
MRS_rich	MRS	ribflv	Riboflavin
MRS_rich	MRS	nac	Nicotinate
MRS_rich	MRS	cbl1	Vitamin B12
MRS_rich	MRS	4abz	4-Aminobenzoate
MRS_rich	MRS	lipt	Lipoate
MRS_rich	MRS	mg2	Magnesium
MRS_rich	MRS	mn2	Manganese
MRS_rich	MRS	fe2	Iron(II)
MRS_rich	MRS	cobalt2	Co2+
MRS_rich	MRS	no3	Nitrate
MRS_rich	MRS	ca2	Calcium
MRS_rich	MRS	zn2	Zn2+
MRS_rich	MRS	cu2	Cu2+
MRS_rich	MRS	mobd	Molybdate
MRS_rich	MRS	slnt	Selenite
MRS_rich	MRS	tungs	Tungstate
MRS_rich	MRS	ni2	Nickel

### Sheet: Raw output from cobrapy
X1R2C1
medium	description	compound	name	amount
MRS1	MRS_v1	EX_2pglyc_e	2 Phosphoglycolate	21.3536
MRS2	MRS_v2	EX_3cmp_e	cytidine-3'-monophosphate	11.3621
MRS3	MRS_v3	EX_3gmp_e	Guanosine 3 phosphate	15.3333
MRS4	MRS_v4	EX_LalaDgluMdapDala_e	L-alanine-D-glutamate-meso-2,6-diaminoheptanedioate-D-alanine	754.85
MRS5	MRS_v5	EX_acnam_e	N-Acetylneuraminate	5.0148
MRS6	MRS_v6	EX_arg__L_e	L-Arginine	10.1599
MRS7	MRS_v7	EX_asn__L_e	L-Asparagine	8.27975
MRS8	MRS_v8	EX_asp__L_e	L-Aspartate	15.6404
MRS9	MRS_v9	EX_bz_e	Benzoate	0.003435
MRS10	MRS_v10	EX_ca2_e	Calcium	0.178781
MRS11	MRS_v11	EX_cgly_e	Cys-Gly exchange	3.16537
MRS12	MRS_v12	EX_cl_e	Chloride	0.178781
MRS13	MRS_v13	EX_cobalt2_e	Cobalt	0.003435
MRS14	MRS_v14	EX_cu_e	Copper	0.024353
MRS15	MRS_v15	EX_fe2_e	Iron2	0.230647
MRS16	MRS_v16	EX_fe3_e	Iron3	0.268189
MRS17	MRS_v17	EX_fol_e	Folate	0.022979
MRS18	MRS_v18	EX_galt_e		1000
MRS19	MRS_v19	EX_glu__L_e	L-Glutamate	6.12078
MRS20	MRS_v20	EX_gly_gln_e		9.04667
MRS21	MRS_v21	EX_gly_met_e		5.2899
MRS22	MRS_v22	EX_gly_phe_e		2.62686
MRS23	MRS_v23	EX_h_e	H+	66.3026
MRS24	MRS_v24	EX_ile__L_e	L-Isoleucine	10.6798
MRS25	MRS_v25	EX_k_e	K+	6.70448
MRS26	MRS_v26	EX_leu__L_e	L-Leucine	107.291
MRS27	MRS_v27	EX_lys__L_e	L-Lysine	11.7869
MRS28	MRS_v28	EX_maltttr_e		120.419
MRS29	MRS_v29	EX_mg2_e	Mg	0.297969
MRS30	MRS_v30	EX_mn2_e	Mn2+	0.023734
MRS31	MRS_v31	EX_ncam_e		0.078245
MRS32	MRS_v32	EX_o2_e	O2	1000
MRS33	MRS_v33	EX_phe__L_e	L-Phenylalanine	3.73661
MRS34	MRS_v34	EX_pi_e	Phosphate	0.178781
MRS35	MRS_v35	EX_pnto__R_e	PAN	0.019784
MRS36	MRS_v36	EX_pro__L_e	L-Proline	4.33873
MRS37	MRS_v37	EX_prohisglu_e		3.25406
MRS38	MRS_v38	EX_ribflv_e	Riboflavin	0.015319
MRS39	MRS_v39	EX_ser__L_e	L-Serine	8.32609
MRS40	MRS_v40	EX_so3_e		15.5402
MRS41	MRS_v41	EX_thm_e	Thiamin	0.00766
MRS42	MRS_v42	EX_thr__L_e	L-Theonine	8.71363
MRS43	MRS_v43	EX_trp__L_e	L-Tryptophan	1.95244
MRS44	MRS_v44	EX_tyr__L_e	L-Tyrosine	4.73645
MRS45	MRS_v45	EX_val__L_e	L-Valine	14.6172
MRS46	MRS_v46	EX_zn2_e	Zn2+	0.011713
