## Supplement 2 - ANI Matrix for "Genomic insights into bacterial isolates dominating honeypot ant crop microbiomes reveal metabolically distinct *Fructilactobacillus* sp."

key	X1R3C1	X1R3C2	X2R1C1	X2R1C3	X2R5C2	X2R5C3	X2R6C1	X3R2C1	X3R2C3	X3R5C2	X7R4C1	X7R5C1	X7R7C1	X7R9C1	X8R1C1	X8R2C1	X8R4C1	a_kunkeei	f_carniphilus	f_cliffordii	f_florum	f_frigidiflavus	f_fructivorans_GCF_000185465	f_fructivorans_GCF_000814735	f_fructivorans_GCF_001434095	f_fructivorans_GCF_001436935	f_fructivorans_GCF_001436985	f_fructivorans_GCF_001437175	f_fructivorans_GCF_003368395	f_fructivorans_GCF_009496955	f_fructivorans_GCF_965135945	f_hinvesii	f_ixorae	f_lindneri	f_myrtifloralis	f_sanfranciscensis	f_vespulae
X1R3C1	1	0.99992263	0.978213482	0.939414033	0.818129579	0.979638105	0.980570942	0.978486106	0.979626352	0.979648172	0.979471688	0.978126541	0.978015407	0.978287517	0.978141318	0.980661925	0.979560713	0.710439868	0.709678825	0.71130967	0.708552972	0.721327178	0.817997644	0.817914928	0.818196255	0.817534091	0.817688415	0.817467521	0.818551562	0.818537817	0.817761329	0.7130291	0.707481756	0.726754668	0.708491586	0.723312315	0.719513058
X1R3C2	0.998745434	1	0.976887568	0.938762838	0.819007535	0.9781733	0.979976047	0.977597019	0.979130616	0.979142508	0.978071775	0.976669735	0.976900015	0.977522808	0.976732147	0.97968421	0.978395719	0.712073187	0.712120039	0.711594797	0.708803524	0.721485949	0.818219799	0.818908451	0.81880728	0.818077447	0.818154267	0.818300351	0.818856644	0.818970815	0.818115599	0.71369503	0.707928766	0.727216538	0.709689937	0.723995517	0.720718447
X2R1C1	0.980246185	0.980284508	1	0.938785257	0.817383331	0.977250986	0.981728642	0.976891682	0.976170065	0.97617039	0.978184935	0.975840698	0.976398009	0.977476208	0.975839094	0.979240823	0.979012725	0.709256	0.710200977	0.711126897	0.707236807	0.721604919	0.817676147	0.817578885	0.818204659	0.817702633	0.817523255	0.817873545	0.818107335	0.818234734	0.817340955	0.712314606	0.707744911	0.725683051	0.707921359	0.724265779	0.720640301
X2R1C3	0.941029378	0.941010071	0.94089145	1	0.819231404	0.941082862	0.941432149	0.940946992	0.940647948	0.940676882	0.94173117	0.939596271	0.940762131	0.941243166	0.93964337	0.942047659	0.941795316	0.710876583	0.710100173	0.710517876	0.706211905	0.719300254	0.818194875	0.819025621	0.81897062	0.817983946	0.818379421	0.81768469	0.818718818	0.818721398	0.818135357	0.711904055	0.707395466	0.724284594	0.709501945	0.722197028	0.718579626
X2R5C2	0.819651906	0.819653408	0.818973303	0.820744898	1	0.820576027	0.820554592	0.819761427	0.819377118	0.819405796	0.820913884	0.819817882	0.818839703	0.819937029	0.81982509	0.820585919	0.820410946	0.712327453	0.712643004	0.713294824	0.707837345	0.724250099	0.971065382	0.980738543	0.971467628	0.970317772	0.970617559	0.970379653	0.971314301	0.971201473	0.970660923	0.714082922	0.709756453	0.727242379	0.709998144	0.725188033	0.721168362
X2R5C3	0.97821381	0.978131005	0.977416685	0.939841756	0.821960034	1	0.978366158	0.976927261	0.97831983	0.978336159	0.977519039	0.978060031	0.976482108	0.976930939	0.978069297	0.977794698	0.977857114	0.709775377	0.71222984	0.713387308	0.709336782	0.722684586	0.821293998	0.821486701	0.821320724	0.820534881	0.820886509	0.821115968	0.821809095	0.821824845	0.821053934	0.713447564	0.708665391	0.726460765	0.709591799	0.72461541	0.721074398
X2R6C1	0.979221665	0.979582917	0.981601124	0.939687841	0.820988692	0.978736948	1	0.979061486	0.988015552	0.988024319	0.978097488	0.978253147	0.978951967	0.978692032	0.978296132	0.980032453	0.979309745	0.710753901	0.711838429	0.71253998	0.707903727	0.720572286	0.820255395	0.820479796	0.820256992	0.819693548	0.819905098	0.820531259	0.820564785	0.82074027	0.819730696	0.712377956	0.707527271	0.725295654	0.708944557	0.722455641	0.719302084
X3R2C1	0.978350061	0.978227774	0.978097065	0.93964907	0.818797455	0.977623266	0.979654953	1	0.978502858	0.978536393	0.979272057	0.976090153	0.976905065	0.977601481	0.976162745	0.979499043	0.978361858	0.709728378	0.710993697	0.711347447	0.707132044	0.721907873	0.818003439	0.818262946	0.81818791	0.817420681	0.817933386	0.817329013	0.818490267	0.81864647	0.817640008	0.712115288	0.707636141	0.726272936	0.708504559	0.723605918	0.719990991
X3R2C3	0.97670468	0.976874796	0.974349775	0.937121167	0.821090271	0.97684893	0.986587904	0.975737194	1	0.996608624	0.975575558	0.975438818	0.976425804	0.975445607	0.975555681	0.976847982	0.97713167	0.710476213	0.710635924	0.71157623	0.708548594	0.721008301	0.820432132	0.820636365	0.820900479	0.820142041	0.820593344	0.820529322	0.820683464	0.820825982	0.820340545	0.711928032	0.707035464	0.724836667	0.708212203	0.722693605	0.720667787
X3R5C2	0.979008078	0.979182697	0.976810439	0.938901339	0.817730276	0.97972229	0.989531767	0.978369923	0.999673887	1	0.978546349	0.978107462	0.978721333	0.978562644	0.978170015	0.979595144	0.980390666	0.709852521	0.709958508	0.711712475	0.706839163	0.721706975	0.817755282	0.818150602	0.818338785	0.817918938	0.818144933	0.817796936	0.818136611	0.818289206	0.817887728	0.713069297	0.7071763	0.725838338	0.707815628	0.723053765	0.720310618
X7R4C1	0.978942136	0.978816878	0.97791628	0.939913465	0.819803922	0.97786824	0.978405207	0.978918342	0.978568066	0.978566502	1	0.977307412	0.978516866	0.977148452	0.977351793	0.979526002	0.979257974	0.709238459	0.70961063	0.710959626	0.706823462	0.721127628	0.81886177	0.819057548	0.818994422	0.818188804	0.818618401	0.818288834	0.819250188	0.819374294	0.81836683	0.712457594	0.706595826	0.725262446	0.707405264	0.722384317	0.71923293
X7R5C1	0.9783676	0.978373738	0.978245236	0.939379512	0.818078	0.980031445	0.979816281	0.976911034	0.979083898	0.979101434	0.978641421	1	0.982226913	0.979303737	0.999813107	0.980261115	0.981256809	0.710277466	0.711692799	0.712464131	0.707502313	0.721791254	0.818264532	0.818136868	0.818714983	0.818094953	0.818023151	0.81774984	0.818640033	0.818690142	0.818024928	0.712528945	0.708167543	0.726265704	0.709050359	0.723010049	0.720416672
X7R7C1	0.978564659	0.978479051	0.979124309	0.940209992	0.818361191	0.978592997	0.980043794	0.978137173	0.979754672	0.979768856	0.979983421	0.982254362	1	0.978417745	0.982334702	0.979913739	0.980924687	0.708925773	0.709464807	0.711156914	0.707039884	0.719396397	0.818328173	0.818097018	0.818712347	0.818173113	0.818403136	0.818068355	0.818525029	0.818743238	0.818149966	0.712326081	0.70681618	0.724329343	0.707904756	0.721977694	0.71931944
X7R9C1	0.978184167	0.97818299	0.978234808	0.939695961	0.818776124	0.97798182	0.980016152	0.978057775	0.978742392	0.978758845	0.978026358	0.978925114	0.977790084	1	0.978986252	0.980714946	0.982533649	0.708604704	0.712556673	0.711788632	0.707708278	0.721438868	0.817961349	0.818485323	0.818322893	0.818028885	0.818016787	0.817709761	0.818504551	0.818622502	0.817782337	0.714055198	0.709012839	0.727947347	0.709443285	0.724317657	0.721316099
X8R1C1	0.977998908	0.978004392	0.978214292	0.939407011	0.817745576	0.980230853	0.979669764	0.976933395	0.979148351	0.979181156	0.978708871	0.999636081	0.981871751	0.979512303	1	0.980151436	0.981400219	0.710225722	0.710476743	0.71066691	0.70599071	0.720472911	0.817739297	0.817564435	0.818313057	0.817522019	0.817838387	0.817260314	0.818269815	0.81828431	0.817698624	0.711597734	0.706395468	0.726371368	0.707867762	0.721833408	0.719902647
X8R2C1	0.980928856	0.980925194	0.979988339	0.940442303	0.819730272	0.979305164	0.981090243	0.980006386	0.980605685	0.980620853	0.98028276	0.97986538	0.979159253	0.98120011	0.979926909	1	0.981256571	0.710174595	0.710136315	0.710238563	0.706396149	0.720057476	0.819318927	0.819154568	0.819390306	0.818676248	0.819126791	0.818898545	0.819748136	0.819871829	0.818871718	0.711602505	0.706898571	0.725904437	0.707846216	0.722383869	0.719111086
X8R4C1	0.978911027	0.978727455	0.979697865	0.940960563	0.819515942	0.978851265	0.980041593	0.978829347	0.98020565	0.980199448	0.979500164	0.980448254	0.980124922	0.981855047	0.980489806	0.980435217	1	0.709610353	0.710635069	0.711535497	0.706847511	0.720800066	0.81878856	0.819353299	0.818869196	0.818490823	0.81874613	0.818613918	0.819181816	0.819334881	0.818488087	0.712046116	0.707340219	0.724592999	0.707647185	0.722996279	0.719409389
a_kunkeei	0.716069304	0.715898432	0.715404145	0.716242141	0.715477619	0.714652672	0.715117378	0.715238261	0.715286436	0.715272051	0.715941788	0.715593557	0.714563359	0.713615209	0.715630129	0.715081298	0.714893393	1	0.717011852	0.717653231	0.712248288	0.72386492	0.716348051	0.713857655	0.716146354	0.712182073	0.712977205	0.713477371	0.716296734	0.717789499	0.712183496	0.714640127	0.716957814	0.718252741	0.716963142	0.720139681	0.723158995
f_carniphilus	0.71986553	0.719535753	0.71850557	0.71904708	0.719733706	0.719838031	0.719241219	0.718958501	0.718705898	0.718721304	0.718489197	0.719038327	0.71864138	0.716090611	0.719092316	0.718721342	0.71932858	0.719723448	1	0.914583521	0.725276373	0.735979321	0.719599491	0.718079412	0.719164151	0.71619876	0.715476725	0.717622148	0.720253985	0.721314478	0.717840383	0.809095932	0.775755935	0.731744449	0.777512056	0.733336505	0.733304751
f_cliffordii	0.718374365	0.71845763	0.71823499	0.718738378	0.71891842	0.718591098	0.718373824	0.718567548	0.718566508	0.718580477	0.718595338	0.718702514	0.718552318	0.717052019	0.718637643	0.718914261	0.717947029	0.718403979	0.914978159	1	0.724682492	0.734979579	0.717709775	0.717823157	0.717795495	0.714089635	0.715814972	0.716466324	0.717976561	0.719359407	0.713791702	0.806767454	0.773233975	0.730833499	0.775736824	0.731655221	0.731838812
f_florum	0.708181735	0.708184018	0.707529846	0.707749864	0.707992264	0.70717047	0.708050716	0.706934578	0.707473778	0.707471667	0.708029618	0.707127086	0.707747556	0.70760885	0.707155806	0.707285889	0.708807652	0.698873765	0.715963494	0.717113689	1	0.718473387	0.708332022	0.707461802	0.708364722	0.708019862	0.707669372	0.708274208	0.7083298	0.708387016	0.706785991	0.717363948	0.715800541	0.725383952	0.715739966	0.718371477	0.717925737
f_frigidiflavus	0.731344268	0.731053233	0.731193997	0.730622361	0.732994713	0.731312366	0.731351456	0.730967281	0.731563556	0.731579762	0.730987492	0.731283323	0.73106102	0.726659872	0.731235972	0.730358955	0.731322749	0.730727635	0.738616339	0.738348212	0.728363684	1	0.733006118	0.729889533	0.73198632	0.730037188	0.728375239	0.730090651	0.733389968	0.734594678	0.730248777	0.73943635	0.733290748	0.763537144	0.733376485	0.842257294	0.764936081
f_fructivorans_GCF_000185465	0.817697766	0.817698626	0.817959975	0.818178515	0.973597233	0.818757093	0.81810235	0.817480717	0.817842968	0.817695282	0.818458103	0.818061781	0.817926484	0.817197013	0.818087981	0.818648135	0.818439863	0.709216997	0.710133386	0.711378171	0.705652551	0.722436499	1	0.972821426	0.999757745	0.998363741	0.998656701	0.997226637	0.999930089	0.999952534	0.998655839	0.712612257	0.707351044	0.725184835	0.707786652	0.72303124	0.719562954
f_fructivorans_GCF_000814735	0.819229505	0.819229085	0.818886356	0.81983548	0.982320447	0.820095944	0.819855094	0.818886536	0.819288071	0.819179587	0.819718339	0.818909547	0.818905687	0.818814799	0.818936759	0.819746267	0.820418752	0.711555079	0.713681717	0.713440333	0.70766311	0.723028717	0.971891069	1	0.97237972	0.971384653	0.971426566	0.971232546	0.972169761	0.972016834	0.971388596	0.714825916	0.711065133	0.728290332	0.711266151	0.725331661	0.722735792
f_fructivorans_GCF_001434095	0.81848376	0.818485402	0.818801793	0.818868451	0.973307795	0.819135521	0.819300195	0.818264866	0.818884039	0.818776879	0.819506838	0.818614225	0.818304207	0.818136436	0.818641098	0.819355512	0.81901771	0.710966427	0.711292164	0.712287953	0.708001004	0.7235111	0.999949911	0.972685136	1	0.998317189	0.998648141	0.997034385	0.999837341	0.999974649	0.998662335	0.713293018	0.708062141	0.725668406	0.708778272	0.724719983	0.720587222
f_fructivorans_GCF_001436935	0.818569648	0.818546154	0.818836584	0.818963552	0.972927983	0.819501215	0.818922827	0.818516102	0.818465898	0.818361115	0.819284796	0.818665306	0.818509235	0.818724343	0.818658139	0.819064134	0.81929838	0.712948865	0.714584008	0.715613508	0.711666479	0.725975483	0.998445143	0.97293244	0.998418698	1	0.998693135	0.996681496	0.998481545	0.998492033	0.998687175	0.717162938	0.711423051	0.728686903	0.711883043	0.728971182	0.723310017
f_fructivorans_GCF_001436985	0.81864232	0.818643752	0.818731313	0.819029369	0.972939015	0.819378706	0.819189796	0.818346522	0.818747886	0.818664371	0.8191704	0.818821542	0.818449119	0.818517125	0.818848206	0.819275157	0.819089315	0.71159864	0.714046976	0.713616914	0.70900618	0.723938192	0.998464055	0.97210948	0.99838146	0.998420166	1	0.996407656	0.99848825	0.998485606	0.99995402	0.716230544	0.709301589	0.725630501	0.710133033	0.725079741	0.721405784
f_fructivorans_GCF_001437175	0.817829544	0.817698657	0.818632733	0.818443525	0.972193315	0.818893565	0.818767079	0.817076501	0.818428602	0.818317055	0.81824642	0.817959567	0.818187509	0.817145753	0.817964197	0.818889468	0.818506804	0.710572099	0.710299004	0.711589205	0.706939537	0.723674516	0.996974085	0.971722194	0.997071925	0.996353441	0.996376133	1	0.996999009	0.997007908	0.996359723	0.7131993	0.707170969	0.727160031	0.708858035	0.723991786	0.720666829
f_fructivorans_GCF_003368395	0.818744697	0.818722024	0.81866076	0.818935275	0.97387345	0.819640017	0.819066065	0.81841595	0.818897887	0.818664092	0.819325146	0.818784035	0.81872369	0.818328923	0.818913449	0.819434677	0.819549932	0.712376016	0.71388154	0.71387306	0.707371961	0.724125987	0.99993339	0.973340433	0.999740713	0.99854977	0.998639569	0.997200045	1	0.999968729	0.99865312	0.716027006	0.711902639	0.727312782	0.712494004	0.726230579	0.723847483
f_fructivorans_GCF_009496955	0.820399171	0.820399514	0.820501879	0.820488174	0.973544676	0.821390008	0.820730467	0.819763803	0.820418265	0.820268333	0.821166206	0.820429715	0.820239531	0.81942202	0.820438775	0.820769073	0.82068253	0.717816142	0.716389788	0.717517845	0.715654931	0.72743123	0.999936934	0.972862244	0.999719558	0.998304774	0.998618804	0.997169472	0.999947752	1	0.998611231	0.718608919	0.714398721	0.731435701	0.714832827	0.727808627	0.725588581
f_fructivorans_GCF_965135945	0.817102348	0.817082302	0.817133952	0.817671801	0.973173165	0.818149004	0.817450085	0.816936285	0.817254218	0.817149611	0.818235744	0.817437936	0.816981263	0.816540753	0.817463985	0.817858157	0.817605444	0.709794059	0.711725811	0.712103385	0.708042998	0.722814771	0.998681621	0.972486759	0.998555432	0.998811693	0.999976135	0.996593672	0.998596993	0.998712721	1	0.71398965	0.709611377	0.726310208	0.710303452	0.726181951	0.720249429
f_hinvesii	0.721279499	0.721290281	0.721837576	0.721646084	0.720853218	0.72129666	0.721777394	0.722214004	0.721317269	0.721329438	0.72100858	0.720374583	0.720774651	0.719849087	0.720267564	0.721386539	0.721029498	0.72050043	0.809813102	0.807322365	0.724485344	0.734421583	0.721073236	0.720743276	0.721043366	0.717807384	0.716743034	0.718353804	0.721730541	0.722146293	0.717818968	1	0.776139677	0.731021873	0.776345129	0.733148829	0.731495631
f_ixorae	0.715193095	0.715210563	0.714217821	0.714570552	0.714577134	0.714898103	0.714753505	0.714468369	0.714881578	0.714909936	0.715272597	0.71418553	0.714117495	0.712263075	0.714236115	0.714984136	0.714917343	0.719601098	0.775111512	0.774069268	0.722653074	0.728964444	0.714596229	0.712397909	0.713979268	0.711906495	0.710184582	0.712571504	0.7145615	0.716294239	0.711077889	0.776095033	1	0.727070952	0.924813421	0.725668641	0.726963795
f_lindneri	0.732739285	0.732733255	0.732861512	0.731558765	0.733858472	0.732931474	0.732669144	0.733116637	0.732905828	0.732917253	0.732729928	0.732300215	0.732351237	0.730931635	0.732316112	0.73285355	0.732782029	0.721196953	0.733622285	0.733169603	0.730986216	0.761231317	0.733092627	0.732576012	0.732586613	0.730667255	0.729741149	0.731938277	0.733064253	0.734047388	0.729235088	0.734997381	0.731066447	1	0.730343783	0.769171115	0.753401005
f_myrtifloralis	0.716695882	0.716265158	0.716196451	0.71774464	0.71734473	0.717289937	0.716878824	0.715764336	0.716940063	0.716950777	0.716501218	0.7163385	0.716462866	0.715796013	0.716479667	0.715932816	0.715867484	0.722142276	0.777277657	0.775754521	0.723684575	0.730092941	0.716642604	0.717514258	0.716313042	0.712523512	0.712418056	0.715103234	0.717796736	0.718386152	0.713515053	0.777130485	0.923176293	0.727548306	1	0.727975721	0.727554636
f_sanfranciscensis	0.733432953	0.733175096	0.732441404	0.731301908	0.732960468	0.733247556	0.732212591	0.733188339	0.73256256	0.73257496	0.73299385	0.732186016	0.732783183	0.729039209	0.732349874	0.732256704	0.732895345	0.726686355	0.73436529	0.735289348	0.729477171	0.841940671	0.733137801	0.731459872	0.732557508	0.730043732	0.729730434	0.730258654	0.733323396	0.73433142	0.73259393	0.735860607	0.730029711	0.76981856	0.730642997	1	0.768864728
f_vespulae	0.725770256	0.725444701	0.726172993	0.726540247	0.726486242	0.726152667	0.726329636	0.72680253	0.726598744	0.726613184	0.726597374	0.726123569	0.72537665	0.723855412	0.726039261	0.726343111	0.725928716	0.726866342	0.73183769	0.732477545	0.724888503	0.763094881	0.726633379	0.724937085	0.72610149	0.723565455	0.723304443	0.72405643	0.727200646	0.728413074	0.724635346	0.733412612	0.728490426	0.752096915	0.728091469	0.766550709	1
