## Supplement 4 - GEM Stats for "Genomic insights into bacterial isolates dominating honeypot ant crop microbiomes reveal metabolically distinct *Fructilactobacillus* sp."

Sample	Metabolites	Reactions	Genes
X1R3C1	703	1037	380
X1R3C2	697	1025	378
X2R1C1	662	981	361
X2R1C3	670	1002	373
X2R5C2	788	1133	370
X2R5C3	676	1007	377
X2R6C1	666	987	370
X3R2C1	666	983	374
X3R2C3	642	952	365
X3R5C2	642	952	365
X7R4C1	671	988	371
X7R5C1	659	982	364
X7R7C1	666	996	357
X7R9C1	655	975	359
X8R1C1	647	974	366
X8R2C1	666	996	384
X8R4C1	660	979	372
